# Modeling neurodevelopmental disorder-associated *hAGO1* mutations in *C. elegans* Argonaute *ALG-1*

**DOI:** 10.1101/2023.04.06.535748

**Authors:** Ye Duan, Li Li, Ganesh Prabhakar Panzade, Amélie Piton, Anna Zinovyeva, Victor Ambros

**Author notes:** These authors contributed equally (Ye Duan, Li Li). Correspondence (A.Z.) (V.A.).

## Abstract

MicroRNAs (miRNA) are endogenous non-coding RNAs important for post-transcriptional regulation of gene expression. miRNAs associate with Argonaute proteins to bind to the 3’ UTR of target genes and confer target repression. Recently, multiple *de novo* coding variants in the human Argonaute gene *AGO1* (*hAGO1*) have been reported to cause a neurodevelopmental disorder (NDD) with intellectual disability (ID). Most of the altered amino acids are conserved between the miRNA-associated Argonautes in *H. sapiens* and *C. elegans*, suggesting the *hAGO1* mutations could disrupt evolutionarily conserved functions in the miRNA pathway. To investigate how the *hAGO1* mutations may affect miRNA biogenesis and/or functions, we genetically modeled four of the *hAGO1 de novo* variants (referred to as NDD mutations) by introducing the identical mutations to the *C. elegans hAGO1 homolog, alg-1*. This array of mutations caused distinct effects on *C. elegans* miRNA functions, miRNA populations, and downstream gene expression, indicative of profound alterations in aspects of miRNA processing and miRISC formation and/or activity. Specifically, we found that the *alg-1* NDD mutations cause allele-specific disruptions in mature miRNA profiles both in terms of overall abundances and association with mutant ALG-1. We also observed allele-specific profiles of gene expression with altered translational efficiency and/or mRNA abundance. The sets of perturbed genes include human homologs whose dysfunction is known to cause NDD. We anticipate that these cross-clade genetic studies may advance the understanding of fundamental Argonaute functions and provide insights into the conservation of miRNA-mediated post-transcriptional regulatory mechanisms.
