## Supplementary material for "Modeling neurodevelopmental disorder-associated *hAGO1* mutations in *C. elegans* Argonaute *ALG-1*": Table S4

### Sheet: H751
miRNA	r	NRF.score
cel-let-7-5p	0	0.632348
cel-lin-4-5p	0	0.725772
cel-miR-1-3p	0	0.616088
cel-miR-1022-5p	0	0.245453
cel-miR-2-3p	0	0.227406
cel-miR-228-5p	0	0.337938
cel-miR-229-5p	0	0.194829
cel-miR-230-3p	0	0.442393
cel-miR-232-3p	0	0.891679
cel-miR-233-3p	0	0.861881
cel-miR-234-3p	0	0.722376
cel-miR-235-3p	0	0.0766513
cel-miR-237-5p	0	0.517882
cel-miR-238-3p	0	0.47319
cel-miR-240-3p	0	0.193515
cel-miR-241-5p	0	0.152877
cel-miR-243-3p	0	0.317736
cel-miR-245-3p	0	0.953014
cel-miR-246-3p	0	1.53094
cel-miR-248	0	0.292696
cel-miR-250-3p	0	2.68381
cel-miR-252-5p	0	0.166008
cel-miR-253-3p	0	0.386688
cel-miR-34-5p	0	0.434013
cel-miR-35-3p	0	0.208969
cel-miR-356b-3p	0	0.211776
cel-miR-357-3p	0	0.652516
cel-miR-37-3p	0	0.688676
cel-miR-39-3p	0	0.786826
cel-miR-40-3p	0	0.371167
cel-miR-42-3p	0	0.716224
cel-miR-44-3p	0	0.797917
cel-miR-45-3p	0	0.79765
cel-miR-46-3p	0	0.958834
cel-miR-47-3p	0	0.857791
cel-miR-48-5p	0	0.521543
cel-miR-49-3p	0	0.422131
cel-miR-50-5p	0	0.20632
cel-miR-51-5p	0	0.495923
cel-miR-52-5p	0	0.867832
cel-miR-53-5p	0	0.823418
cel-miR-54-3p	0	0.157336
cel-miR-55-3p	0	0.306811
cel-miR-56-3p	0	0.220308
cel-miR-57-5p	0	0.0972523
cel-miR-58a-3p	0	1.1266
cel-miR-60-3p	0	0.450239
cel-miR-61-3p	0	1.17369
cel-miR-63-3p	0	2.51317
cel-miR-64-5p	0	0.307302
cel-miR-65-5p	0	0.46142
cel-miR-66-5p	0	2.09477
cel-miR-70-3p	0	0.860417
cel-miR-71-5p	0	1.00726
cel-miR-72-5p	0	0.776239
cel-miR-73-3p	0	0.360184
cel-miR-74-3p	0	0.474727
cel-miR-75-3p	0	1.5322
cel-miR-76-3p	0	0.548255
cel-miR-77-3p	0	1.59203
cel-miR-786-3p	0	0.204202
cel-miR-79-3p	0	0.849275
cel-miR-790-5p	0	0.806209
cel-miR-793	0	0.404773
cel-miR-80-3p	0	0.536957
cel-miR-81-3p	0	0.35263
cel-miR-82-3p	0	0.388275
cel-miR-83-3p	0	0.502845
cel-miR-84-5p	0	0.453535
cel-miR-86-5p	0	0.247348
cel-miR-87-3p	0	0.444737
cel-miR-90-3p	0	0.118572

### Sheet: F180
miRNA	r	NRF.score
cel-let-7-5p	0	0.945921
cel-lin-4-5p	0	0.180664
cel-miR-1-3p	0	0.451778
cel-miR-1022-5p	0	0.199316
cel-miR-2-3p	0	0.769842
cel-miR-228-5p	0	0.342307
cel-miR-229-5p	0	2.07106
cel-miR-230-3p	0	0.214231
cel-miR-232-3p	0	1.03357
cel-miR-233-3p	0	0.15303
cel-miR-234-3p	0	0.113169
cel-miR-235-3p	0	0.0429915
cel-miR-237-5p	0	0.493649
cel-miR-238-3p	0	0.300688
cel-miR-240-3p	0	0.777593
cel-miR-241-5p	0	0.459783
cel-miR-243-3p	0	0.190412
cel-miR-245-3p	0	0.147614
cel-miR-246-3p	0	8.36631
cel-miR-248	0	0.336847
cel-miR-250-3p	0	2.68913
cel-miR-252-5p	0	0.176177
cel-miR-253-3p	0	1.96677
cel-miR-34-5p	0	1.06177
cel-miR-35-3p	0	1.539
cel-miR-356b-3p	0	0.0912794
cel-miR-357-3p	0	1.627
cel-miR-37-3p	0	0.983875
cel-miR-39-3p	0	3.98216
cel-miR-40-3p	0	1.85938
cel-miR-42-3p	0	0.200478
cel-miR-44-3p	0	0.181772
cel-miR-45-3p	0	0.18178
cel-miR-46-3p	0	0.153211
cel-miR-47-3p	0	0.170863
cel-miR-48-5p	0	0.641373
cel-miR-49-3p	0	0.217213
cel-miR-50-5p	0	0.588447
cel-miR-51-5p	0	0.270807
cel-miR-52-5p	0	0.899079
cel-miR-53-5p	0	1.11924
cel-miR-54-3p	0	0.480983
cel-miR-55-3p	0	0.193896
cel-miR-56-3p	0	0.201986
cel-miR-57-5p	0	0.747287
cel-miR-58a-3p	0	0.913746
cel-miR-60-3p	0	0.567958
cel-miR-61-3p	0	0.366917
cel-miR-63-3p	0	1.35948
cel-miR-64-5p	0	0.291515
cel-miR-65-5p	0	0.790933
cel-miR-66-5p	0	3.84948
cel-miR-70-3p	0	0.255684
cel-miR-71-5p	0	0.930351
cel-miR-72-5p	0	0.64476
cel-miR-73-3p	0	0.331633
cel-miR-74-3p	0	0.420585
cel-miR-75-3p	0	0.52354
cel-miR-76-3p	0	0.293728
cel-miR-77-3p	0	1.55191
cel-miR-786-3p	0	0.671185
cel-miR-79-3p	0	3.31101
cel-miR-790-5p	0	0.121566
cel-miR-793	0	0.27755
cel-miR-80-3p	0	0.830107
cel-miR-81-3p	0	0.50002
cel-miR-82-3p	0	0.669413
cel-miR-83-3p	0	0.269401
cel-miR-84-5p	0	3.20654
cel-miR-86-5p	0	0.179624
cel-miR-87-3p	0	0.392897
cel-miR-90-3p	0	0.0783923

### Sheet: G199
miRNA	r	NRF.score
cel-let-7-5p	0.5266	0.780039
cel-lin-4-5p	0.5266	0.188059
cel-miR-1-3p	0.5266	0.381023
cel-miR-1022-5p	0.5266	0.889974
cel-miR-2-3p	0.5266	4.15215
cel-miR-228-5p	0.5266	0.935369
cel-miR-229-5p	0.5266	3.15071
cel-miR-230-3p	0.5266	0.792888
cel-miR-232-3p	0.5266	2.49186
cel-miR-233-3p	0.5266	0.392195
cel-miR-234-3p	0.5266	0.202197
cel-miR-235-3p	0.5266	0.188517
cel-miR-237-5p	0.5266	0.411374
cel-miR-238-3p	0.5266	0.867446
cel-miR-240-3p	0.5266	1.59089
cel-miR-241-5p	0.5266	0.248824
cel-miR-243-3p	0.5266	0.483752
cel-miR-245-3p	0.5266	0.304935
cel-miR-246-3p	0.5266	5.59067
cel-miR-248	0.5266	0.877698
cel-miR-250-3p	0.5266	1.02568
cel-miR-252-5p	0.5266	1.18432
cel-miR-253-3p	0.5266	2.28242
cel-miR-34-5p	0.5266	1.90309
cel-miR-35-3p	0.5266	20.5248
cel-miR-356b-3p	0.5266	0.18786
cel-miR-357-3p	0.5266	0.783697
cel-miR-37-3p	0.5266	16.984
cel-miR-39-3p	0.5266	30.9857
cel-miR-40-3p	0.5266	11.8892
cel-miR-42-3p	0.5266	0.808125
cel-miR-44-3p	0.5266	0.312208
cel-miR-45-3p	0.5266	0.312401
cel-miR-46-3p	0.5266	0.228067
cel-miR-47-3p	0.5266	0.225767
cel-miR-48-5p	0.5266	0.664061
cel-miR-49-3p	0.5266	0.580642
cel-miR-50-5p	0.5266	1.01828
cel-miR-51-5p	0.5266	0.673649
cel-miR-52-5p	0.5266	7.02793
cel-miR-53-5p	0.5266	6.74691
cel-miR-54-3p	0.5266	2.21924
cel-miR-55-3p	0.5266	1.14183
cel-miR-56-3p	0.5266	0.355666
cel-miR-57-5p	0.5266	2.93156
cel-miR-58a-3p	0.5266	0.683198
cel-miR-60-3p	0.5266	1.31807
cel-miR-61-3p	0.5266	0.391001
cel-miR-63-3p	0.5266	1.83809
cel-miR-64-5p	0.5266	0.903947
cel-miR-65-5p	0.5266	1.37975
cel-miR-66-5p	0.5266	10.6447
cel-miR-70-3p	0.5266	0.583066
cel-miR-71-5p	0.5266	1.69442
cel-miR-72-5p	0.5266	1.14234
cel-miR-73-3p	0.5266	2.80572
cel-miR-74-3p	0.5266	1.11639
cel-miR-75-3p	0.5266	0.779655
cel-miR-76-3p	0.5266	0.718904
cel-miR-77-3p	0.5266	1.96388
cel-miR-786-3p	0.5266	1.44935
cel-miR-79-3p	0.5266	0.778208
cel-miR-790-5p	0.5266	0.290162
cel-miR-793	0.5266	0.60341
cel-miR-80-3p	0.5266	5.13895
cel-miR-81-3p	0.5266	0.4874
cel-miR-82-3p	0.5266	1.0415
cel-miR-83-3p	0.5266	0.519825
cel-miR-84-5p	0.5266	3.49429
cel-miR-86-5p	0.5266	1.30265
cel-miR-87-3p	0.5266	0.986727
cel-miR-90-3p	0.5266	0.229532

### Sheet: V254
miRNA	r	NRF.score
cel-let-7-5p	0.9002	1.37696
cel-lin-4-5p	0.9002	0.711365
cel-miR-1-3p	0.9002	0.772305
cel-miR-1022-5p	0.9002	1.35434
cel-miR-2-3p	0.9002	1.89146
cel-miR-228-5p	0.9002	1.81865
cel-miR-229-5p	0.9002	1.12942
cel-miR-230-3p	0.9002	2.36671
cel-miR-232-3p	0.9002	3.24346
cel-miR-233-3p	0.9002	0.711719
cel-miR-234-3p	0.9002	0.744131
cel-miR-235-3p	0.9002	0.843192
cel-miR-237-5p	0.9002	0.968317
cel-miR-238-3p	0.9002	1.17988
cel-miR-240-3p	0.9002	1.30263
cel-miR-241-5p	0.9002	0.554892
cel-miR-243-3p	0.9002	1.27269
cel-miR-245-3p	0.9002	0.77642
cel-miR-246-3p	0.9002	0.980665
cel-miR-248	0.9002	2.44948
cel-miR-250-3p	0.9002	1.24682
cel-miR-252-5p	0.9002	2.17957
cel-miR-253-3p	0.9002	0.913806
cel-miR-34-5p	0.9002	2.98131
cel-miR-35-3p	0.9002	0.610816
cel-miR-356b-3p	0.9002	0.660149
cel-miR-357-3p	0.9002	1.10147
cel-miR-37-3p	0.9002	0.435779
cel-miR-39-3p	0.9002	0.913044
cel-miR-40-3p	0.9002	0.727682
cel-miR-42-3p	0.9002	0.670969
cel-miR-44-3p	0.9002	0.708557
cel-miR-45-3p	0.9002	0.70893
cel-miR-46-3p	0.9002	0.64048
cel-miR-47-3p	0.9002	0.629638
cel-miR-48-5p	0.9002	1.14009
cel-miR-49-3p	0.9002	0.829623
cel-miR-50-5p	0.9002	1.49399
cel-miR-51-5p	0.9002	0.749888
cel-miR-52-5p	0.9002	6.95885
cel-miR-53-5p	0.9002	8.03467
cel-miR-54-3p	0.9002	2.54516
cel-miR-55-3p	0.9002	1.85779
cel-miR-56-3p	0.9002	0.549398
cel-miR-57-5p	0.9002	3.35123
cel-miR-58a-3p	0.9002	0.998146
cel-miR-60-3p	0.9002	1.286
cel-miR-61-3p	0.9002	0.719738
cel-miR-63-3p	0.9002	1.81713
cel-miR-64-5p	0.9002	1.20178
cel-miR-65-5p	0.9002	1.14605
cel-miR-66-5p	0.9002	9.9151
cel-miR-70-3p	0.9002	0.616697
cel-miR-71-5p	0.9002	1.43302
cel-miR-72-5p	0.9002	1.20641
cel-miR-73-3p	0.9002	2.76328
cel-miR-74-3p	0.9002	1.06388
cel-miR-75-3p	0.9002	0.845523
cel-miR-76-3p	0.9002	0.855978
cel-miR-77-3p	0.9002	0.864203
cel-miR-786-3p	0.9002	0.899867
cel-miR-79-3p	0.9002	0.81182
cel-miR-790-5p	0.9002	0.745316
cel-miR-793	0.9002	1.03116
cel-miR-80-3p	0.9002	6.09422
cel-miR-81-3p	0.9002	0.833892
cel-miR-82-3p	0.9002	0.734539
cel-miR-83-3p	0.9002	0.922915
cel-miR-84-5p	0.9002	2.66519
cel-miR-86-5p	0.9002	1.66925
cel-miR-87-3p	0.9002	1.09375
cel-miR-90-3p	0.9002	0.641998

### Sheet: null
miRNA	r	NRF.score
cel-let-7-5p	0	0.53596
cel-lin-4-5p	0	0.615587
cel-miR-1-3p	0	0.538021
cel-miR-1022-5p	0	0.368423
cel-miR-2-3p	0	0.947257
cel-miR-228-5p	0	0.694419
cel-miR-229-5p	0	0.656174
cel-miR-230-3p	0	0.293377
cel-miR-232-3p	0	1.8774
cel-miR-233-3p	0	0.574324
cel-miR-234-3p	0	0.67787
cel-miR-235-3p	0	0.140168
cel-miR-237-5p	0	0.665343
cel-miR-238-3p	0	0.479634
cel-miR-240-3p	0	0.641281
cel-miR-241-5p	0	0.153978
cel-miR-243-3p	0	0.614182
cel-miR-245-3p	0	1.30443
cel-miR-246-3p	0	3.04687
cel-miR-248	0	0.631696
cel-miR-250-3p	0	4.77484
cel-miR-252-5p	0	0.123089
cel-miR-253-3p	0	0.379504
cel-miR-34-5p	0	1.48017
cel-miR-35-3p	0	0.336129
cel-miR-356b-3p	0	0.497723
cel-miR-357-3p	0	1.27894
cel-miR-37-3p	0	0.868383
cel-miR-39-3p	0	1.07259
cel-miR-40-3p	0	0.407858
cel-miR-42-3p	0	0.529098
cel-miR-44-3p	0	0.686791
cel-miR-45-3p	0	0.686578
cel-miR-46-3p	0	0.426189
cel-miR-47-3p	0	0.643179
cel-miR-48-5p	0	0.671076
cel-miR-49-3p	0	0.663373
cel-miR-50-5p	0	0.467023
cel-miR-51-5p	0	0.376666
cel-miR-52-5p	0	3.25375
cel-miR-53-5p	0	3.95207
cel-miR-54-3p	0	0.424179
cel-miR-55-3p	0	0.363137
cel-miR-56-3p	0	0.169077
cel-miR-57-5p	0	0.595238
cel-miR-58a-3p	0	1.23804
cel-miR-60-3p	0	0.782973
cel-miR-61-3p	0	1.22639
cel-miR-63-3p	0	0.493383
cel-miR-64-5p	0	0.124286
cel-miR-65-5p	0	0.342746
cel-miR-66-5p	0	2.63935
cel-miR-70-3p	0	0.285887
cel-miR-71-5p	0	0.840022
cel-miR-72-5p	0	1.18072
cel-miR-73-3p	0	0.341734
cel-miR-74-3p	0	0.800697
cel-miR-75-3p	0	3.47368
cel-miR-76-3p	0	0.382752
cel-miR-77-3p	0	2.46188
cel-miR-786-3p	0	0.276179
cel-miR-79-3p	0	0.635818
cel-miR-790-5p	0	1.17828
cel-miR-793	0	0.482359
cel-miR-80-3p	0	1.22287
cel-miR-81-3p	0	0.30207
cel-miR-82-3p	0	0.544922
cel-miR-83-3p	0	0.892908
cel-miR-84-5p	0	0.10306
cel-miR-86-5p	0	0.775696
cel-miR-87-3p	0	0.563433
cel-miR-90-3p	0	0.153139
